# Transcriptional subtypes, anatomical organization, and sexual dimorphism of sensory vagus neurons in *Danionella cerebrum*

**DOI:** 10.64898/2026.09.01.748112

**Authors:** Emily A. Bayer, Alexander F. Schier

## Abstract

Visceral sensory neurons sense and modulate the brain, behavior, and the internal organs. However, these neurons have been difficult to study comprehensively due to their projections deep within the body. Here, we establish the transparent miniature fish *Danionella cerebrum* as a model for studying the sensory vagus nerve in an adult vertebrate. By generating a transgenic line to label *D. cerebrum* cranial sensory ganglia, we were able to both anatomically characterize and transcriptionally profile the sensory vagus at single-cell resolution. Anatomically, we find that the vagal ganglia have a somatotopic layout. Transcriptionally, the sensory vagus is comprised of diverse sensory subtypes conserved with other vertebrates, including nutrient-sensing, mechanoreceptive, nociceptive, and thermosensitive subtypes, as well as polymodal combinations. Visualizing subtype marker genes identified somatotopic-specific sensory subtypes. Notably, the *D. cerebrum* sensory vagus is not static across development: it becomes anatomically sexually dimorphic during sexual maturation and undergoes continuous adult neurogenesis. The molecular and anatomical atlas of the sensory vagus lays the foundation for functional studies of body-brain communication in *D. cerebrum*.
