## Supplemental Table 1 for "Transcriptional subtypes, anatomical organization, and sexual dimorphism of sensory vagus neurons in *Danionella cerebrum*"

### Sheet: Sheet1
Name	mRNA specific sequence
Dc_phox2bb_Refseq_B2_3-1	TGCTCACAAAAGAGGTGAACTCATT
Dc_phox2bb_Refseq_B2_3-2	AAAATCGGACGGAGAAGACAACATC
Dc_phox2bb_Refseq_B2_4-1	CTTTTCCTCCAGAAAACAGCATAAA
Dc_phox2bb_Refseq_B2_4-2	CTCAATGAACTACAAGGGGGTGTGG
Dc_phox2bb_Refseq_B2_5-1	TAGGACGTCGATACGTTTGAACACT
Dc_phox2bb_Refseq_B2_5-2	ACAATTTGAGCCACAAAAACACAGC
Dc_phox2bb_Refseq_B2_6-1	CACGAAACGTTTACGTTTTCTTGTC
Dc_phox2bb_Refseq_B2_6-2	CAATGTAAGTATGCACTTGTGCCAT
Dc_phox2bb_Refseq_B2_7-1	TGACATGAATAATGACGTGCTCTTT
Dc_phox2bb_Refseq_B2_7-2	AGCAGGATCGCGCGTTTCAGTCTGT
Dc_phox2bb_Refseq_B2_8-1	GCTCGTGGTGTAAACCAAGGGCATA
Dc_phox2bb_Refseq_B2_8-2	AGTCAGCAGTAAACTCTTGTTTGTA
Dc_phox2bb_Refseq_B2_9-1	GTTTCTCCCTCAGAACATGCTGGTC
Dc_phox2bb_Refseq_B2_9-2	TACTAAAGTGGCCTTTGCTCCATTC
Dc_phox2bb_Refseq_B2_10-1	GAGGACAGAACACTGGCGAATGGTC
Dc_phox2bb_Refseq_B2_10-2	CCCAGAGAGTCCGGAATGGAGGTGA
Dc_phox2bb_Refseq_B2_12-1	CACCGGGAGGTTTCCTGTGGCGCTG
Dc_phox2bb_Refseq_B2_12-2	CTGTCCGCCAGTGGGGCTCGGTCCA
Dc_phox2bb_Refseq_B2_13-1	GTCGGGTTTGGGTTAGGTCCGGGCC
Dc_phox2bb_Refseq_B2_13-2	CCAGTGCTGTCGGGATCGGTTGCCT
Dc_phox2bb_Refseq_B2_14-1	TGTCTTCTTCTCGCGAGTCAGCTTT
Dc_phox2bb_Refseq_B2_14-2	TCCCCGATCCGTTCTTCGCTGCAGC
Dc_phox2bb_Refseq_B2_15-1	GGCTGCGCGCTCTTGTTTGCGAAAT
Dc_phox2bb_Refseq_B2_15-2	GGCGCGCCTGTTCTGAAACCACACC
Dc_phox2bb_Refseq_B2_16-1	TCGGTGAGGTCGATCTTCAGGGCCA
Dc_phox2bb_Refseq_B2_16-2	TCCTCTCGGGTATAGATGTCGGGGT
Dc_phox2bb_Refseq_B2_17-1	CAAACACTCGCTCCAACTCCTTCAG
Dc_phox2bb_Refseq_B2_17-2	GCGCGCTGGTGAAAGTAGTCCGAAT
Dc_phox2bb_Refseq_B2_18-1	CCGCTTCTCGTTCAGTCCTCCGTGG
Dc_phox2bb_Refseq_B2_18-2	GGTGAAGAGCTTGTAGGGAACTGCG
Dc_phox2bb_Refseq_B2_20-1	TTGCCCCAAACGTTGTCCTGATGGG
Dc_phox2bb_Refseq_B2_20-2	TGTACTGGAAGCCGCTGGCTTGGCT
Dc_phox2bb_Refseq_B2_21-1	GTCCGCATAGGCTGACGCCAAGCTC
Dc_phox2bb_Refseq_B2_21-2	AGTGTCCATCCCGGCCATACAGGAC
Dc_phox2bb_Refseq_B2_22-1	GAATTGAGGTAAGAATACTCCATTT
Dc_phox2bb_Refseq_B2_22-2	TACATTGAAAAGGCTCAGTGGAGAA
Dc_phox2bb_Refseq_B2_23-1	TCCCGAGGAAAAACACACAGAAACG
Dc_phox2bb_Refseq_B2_23-2	AAACTCAAATTGGGTTAAACTGGCG
Dc_phox2bb_Refseq_B2_24-1	AAAAAGCCAGCCTGGACGCAGACGG
Dc_phox2bb_Refseq_B2_24-2	ATGGGGAGCTTGTGACAGCTGAATT
Dc_phox2bb_Refseq_B2_25-1	AAAGAGGCTCGTGCCTTGAGTAGAT
Dc_phox2bb_Refseq_B2_25-2	GCACTGCTCGGCGCCTGCTCAAAAA
DT_p2rx3b_premRNA_B1_1-1	GCAGACCAAGAAAAATCTCAGATAA
DT_p2rx3b_premRNA_B1_1-2	GAGGAGGGCAGCAAACGGAAAGAGG
DT_p2rx3b_premRNA_B1_2-1	AGCCAGGCTGCATCCATGTAGGCTT
DT_p2rx3b_premRNA_B1_2-2	GAGGAGGGCAGCAAACGGAACTCAG
DT_p2rx3b_premRNA_B1_3-1	TCCATGAGCTGGACCTGGGGATCGA
DT_p2rx3b_premRNA_B1_3-2	GAGGAGGGCAGCAAACGGAACAGCG
DT_p2rx3b_premRNA_B1_4-1	GTTCTGGATATGGGAATCGGACACC
DT_p2rx3b_premRNA_B1_4-2	GAGGAGGGCAGCAAACGGAAGGAAC
DT_p2rx3b_premRNA_B1_5-1	TTATGCATAAACGCAATGAAAATGC
DT_p2rx3b_premRNA_B1_5-2	GAGGAGGGCAGCAAACGGAAAATCT
DT_p2rx3b_premRNA_B1_7-1	CCAGCCTGGTGAAGGAGTACTCAGG
DT_p2rx3b_premRNA_B1_7-2	GAGGAGGGCAGCAAACGGAATACAC
DT_p2rx3b_premRNA_B1_8-1	ATTCTGCTGCAGTTTAAACCAAGCA
DT_p2rx3b_premRNA_B1_8-2	GAGGAGGGCAGCAAACGGAAGGAAA
DT_p2rx3b_premRNA_B1_9-1	ACACTTAAAATCTTGAGGCTACACC
DT_p2rx3b_premRNA_B1_9-2	GAGGAGGGCAGCAAACGGAACAGAA
DT_p2rx3b_premRNA_B1_10-1	GATTGTTGCTGACCATTTTCATCTG
DT_p2rx3b_premRNA_B1_10-2	GAGGAGGGCAGCAAACGGAATATGA
DT_p2rx3b_premRNA_B1_11-1	GTGATGCTTTCAAGTCAATATGGAC
DT_p2rx3b_premRNA_B1_11-2	GAGGAGGGCAGCAAACGGAAAGCTC
DT_p2rx3b_premRNA_B1_12-1	GGCGTCTGTTTTCTGCGTCATCACT
DT_p2rx3b_premRNA_B1_12-2	GAGGAGGGCAGCAAACGGAAACTCA
DT_p2rx3b_premRNA_B1_13-1	ATTTGGTATTACACGAGAAACAAAG
DT_p2rx3b_premRNA_B1_13-2	GAGGAGGGCAGCAAACGGAAAAGAA
DT_p2rx3b_premRNA_B1_15-1	TATCAATCTCTGCAGGGCACCATCC
DT_p2rx3b_premRNA_B1_15-2	GAGGAGGGCAGCAAACGGAATAATC
DT_p2rx3b_premRNA_B1_16-1	TCCTCACATGATCATGAGCCAAATG
DT_p2rx3b_premRNA_B1_16-2	GAGGAGGGCAGCAAACGGAATCCCA
DT_p2rx3b_premRNA_B1_17-1	GCCAGTGCAGTGAAGGTAAAACGGG
DT_p2rx3b_premRNA_B1_17-2	GAGGAGGGCAGCAAACGGAATGATG
DT_p2rx3b_premRNA_B1_18-1	AAAATACTGACTCCAGTCCTTGAGT
DT_p2rx3b_premRNA_B1_18-2	GAGGAGGGCAGCAAACGGAATGTGG
DT_p2rx3b_premRNA_B1_19-1	CAAGTCAGGAACTAAAAAAGGGAGT
DT_p2rx3b_premRNA_B1_19-2	GAGGAGGGCAGCAAACGGAAGCATC
DT_p2rx3b_premRNA_B1_20-1	ACAATACACTCTGTCTCCCTCACAT
DT_p2rx3b_premRNA_B1_20-2	GAGGAGGGCAGCAAACGGAAAACTA
DT_p2rx3b_premRNA_B1_21-1	AACAAAGTTATTAGGAGACCCTATT
DT_p2rx3b_premRNA_B1_21-2	GAGGAGGGCAGCAAACGGAAAACTT
DT_p2rx3b_premRNA_B1_22-1	GACCTCAATATCACTGAAGCACTCA
DT_p2rx3b_premRNA_B1_22-2	GAGGAGGGCAGCAAACGGAACGTGC
DT_p2rx3b_premRNA_B1_23-1	AACACAGTTGTTTGTAAACCTCTGA
DT_p2rx3b_premRNA_B1_23-2	GAGGAGGGCAGCAAACGGAAAAAGT
DT_p2rx3b_premRNA_B1_24-1	TTAGATAACTCCTATCCAATCCTGA
DT_p2rx3b_premRNA_B1_24-2	GAGGAGGGCAGCAAACGGAAGGGAA
DT_p2rx3b_premRNA_B1_26-1	TTTATGGTATGTTTGGTCATTGTGT
DT_p2rx3b_premRNA_B1_26-2	GAGGAGGGCAGCAAACGGAAATTGT
DT_p2rx3b_premRNA_B1_27-1	CCACTGACCAATCAGATTAATCGCT
DT_p2rx3b_premRNA_B1_27-2	GAGGAGGGCAGCAAACGGAATACAG
DT_p2rx3b_premRNA_B1_28-1	TCGCACACATACATCATGGGTAATG
DT_p2rx3b_premRNA_B1_28-2	GAGGAGGGCAGCAAACGGAACTGCG
DT_p2rx3b_premRNA_B1_29-1	GTGCCTGTGTATGCTAACAGCTCTG
DT_p2rx3b_premRNA_B1_29-2	GAGGAGGGCAGCAAACGGAAAAAGT
DT_p2rx3b_premRNA_B1_31-1	CTTTTCTGTACATTCAGTAGCTTTT
DT_p2rx3b_premRNA_B1_31-2	GAGGAGGGCAGCAAACGGAATACAT
DT_p2rx3b_premRNA_B1_32-1	TTGTGATGAGTTTAGTGATGACGCA
DT_p2rx3b_premRNA_B1_32-2	GAGGAGGGCAGCAAACGGAAAAACA
DT_p2rx3b_premRNA_B1_33-1	CCATGCATACGTGTCCTGCGCAACG
DT_p2rx3b_premRNA_B1_33-2	GAGGAGGGCAGCAAACGGAACACTA
DT_p2rx3b_premRNA_B1_35-1	TCTCCAAAGCCTTTGACTTTAGTCA
DT_p2rx3b_premRNA_B1_35-2	GAGGAGGGCAGCAAACGGAAACTGA
DT_p2rx3b_premRNA_B1_36-1	AGAAGACATTTACAGCAGTTATGAA
DT_p2rx3b_premRNA_B1_36-2	GAGGAGGGCAGCAAACGGAATGTTG
DT_p2rx3b_premRNA_B1_37-1	ATAGATTCCTTATGTGACACAGTTG
DT_p2rx3b_premRNA_B1_37-2	GAGGAGGGCAGCAAACGGAAGTTAA
DT_p2rx3b_premRNA_B1_39-1	TAATCTGCATCTGGAGTCAAACGTG
DT_p2rx3b_premRNA_B1_39-2	GAGGAGGGCAGCAAACGGAACACTC
DT_p2rx3b_premRNA_B1_40-1	CTGCTGCGATGAATAAATAAGTCAC
DT_p2rx3b_premRNA_B1_40-2	GAGGAGGGCAGCAAACGGAAAGCTG
Dc_sncga_mRNA_B3_3-1	TTTGGGTGAAGGAGCGGTGAGTGGT
Dc_sncga_mRNA_B3_3-2	GGCGGCACCTTAGCGACCTCTATTG
Dc_sncga_mRNA_B3_6-1	ACAGCATGCTTGGCTTTAAGAAACA
Dc_sncga_mRNA_B3_6-2	GTTACCTTGCACCTGCTCTGACAGA
Dc_sncga_mRNA_B3_9-1	TCTCAGAAAGAACACTCTAAGATCT
Dc_sncga_mRNA_B3_9-2	CTCACACTGGGTGAATCATCATCAT
Dc_sncga_mRNA_B3_10-1	ATCTCTGACCCGTTAAACTGGGTGG
Dc_sncga_mRNA_B3_10-2	GACACCTGGAAGGCATCAGGTCATG
Dc_sncga_mRNA_B3_11-1	ACTATGACAAACATCGCTATAAAGT
Dc_sncga_mRNA_B3_11-2	GCAACACAAGCAAAAGCATTCAACA
Dc_sncga_mRNA_B3_13-1	TTGTGTGAAGGAAAGTGATGAGCAG
Dc_sncga_mRNA_B3_13-2	ATTAGGAGCGGTTGATTGCGGGTAG
Dc_sncga_mRNA_B3_14-1	GTGATGTTAAAGATTGTTATTGCCA
Dc_sncga_mRNA_B3_14-2	GGCCAGCAATAATAGAACACTCTCC
Dc_sncga_mRNA_B3_15-1	CAAAGCATCCAGCTGTTTCTTTGAT
Dc_sncga_mRNA_B3_15-2	TGGCTGCCCAGGATCTGTAGACTGC
Dc_sncga_mRNA_B3_16-1	CATGTTGCATTAGCTCCCCCTCGAT
Dc_sncga_mRNA_B3_16-2	TCTCCATCTCATCCGGTTTGACCAG
Dc_sncga_mRNA_B3_17-1	GCCACACTCTCCAGTCCTTCCACTG
Dc_sncga_mRNA_B3_17-2	TTCTCTGAGACCTGGTTAGCTCCAG
Dc_sncga_mRNA_B3_18-1	GCTCACAAGGTTTGCCTGTTCGGTT
Dc_sncga_mRNA_B3_18-2	TTTCTGGGCAGCTGTATTCACGCTC
Dc_sncga_mRNA_B3_19-1	CCTTTGTTTTTGTGCCGACATACAT
Dc_sncga_mRNA_B3_19-2	CCCCCTCTTTGGTTTTGGCTGCTGC
Dc_sncga_mRNA_B3_20-1	GCCTTGGTTTTCTCGGCAGCGGCCA
Dc_sncga_mRNA_B3_20-2	ACTCCCTCTTTCGCCATAGAGAATC
Dc_sncga_mRNA_B3_21-1	ATCCATGCTGGAGCTCAGAGCTGAC
Dc_sncga_mRNA_B3_21-2	TTCTGTAGGTTCTCGTCTTATAGCT
Dc_sncga_mRNA_B3_22-1	CTGACCGTGAGTGTGTGTGTGTTTG
Dc_sncga_mRNA_B3_22-2	TGAGCCTGTGGCATCCTTTGAGAGA
Dc_cxcr4b_mRNA_B1_6-1	AACTGGCAAACTCGCAGACATTGAA
Dc_cxcr4b_mRNA_B1_6-2	GGCTCTGCCTTTGTCTGTTACAACA
Dc_cxcr4b_mRNA_B1_9-1	TGGGTCAGGGGTAGGTGAAATAGTC
Dc_cxcr4b_mRNA_B1_9-2	TGTTCCCTAACCAGACAGCACACTT
Dc_cxcr4b_mRNA_B1_10-1	GATGACTCCGATTCGGTGGATACAG
Dc_cxcr4b_mRNA_B1_10-2	GATATAGGACCTCGTTTCTTGGTGA
Dc_cxcr4b_mRNA_B1_11-1	GCATCTTGTGACTGGATCTACTGCT
Dc_cxcr4b_mRNA_B1_11-2	TGCTCAGAGCATTCCGGGCAGATTT
Dc_cxcr4b_mRNA_B1_12-1	ACTGAAGCGGACGCCCAGAAAAGCA
Dc_cxcr4b_mRNA_B1_12-2	AAGGATGGGGTTGAGACAGCAGTGG
Dc_cxcr4b_mRNA_B1_13-1	AAGTAGGCCAGTGCCTCAGTGAAAA
Dc_cxcr4b_mRNA_B1_13-2	ATCCACTTCTGCACACCAAGCTCCA
Dc_cxcr4b_mRNA_B1_14-1	GGAAACAGCTGTAAGATATGATGTT
Dc_cxcr4b_mRNA_B1_14-2	GGTCCATCAAAGTGTAAACCAGGAT
Dc_cxcr4b_mRNA_B1_16-1	GTTGTTTTCAGTGCTTTCCTCTTCA
Dc_cxcr4b_mRNA_B1_16-2	GTCTGACCCTTGGAGTTTTTGGACA
Dc_cxcr4b_mRNA_B1_17-1	GTTTGGAGATGATGATGCAGTAACA
Dc_cxcr4b_mRNA_B1_17-2	TCAGAATGATCAAACCGGGAAGTAA
Dc_cxcr4b_mRNA_B1_18-1	AAAGCCAACAATGATGTGCTGGAAG
Dc_cxcr4b_mRNA_B1_18-2	GAAAGCAGCTTTCCAACCAGTGTTT
Dc_cxcr4b_mRNA_B1_19-1	CCCTCCTCTGGGTAGGTCATCTCAC
Dc_cxcr4b_mRNA_B1_19-2	ACGGTTCCTTTGCTGGAGTTTTGGA
Dc_cxcr4b_mRNA_B1_20-1	CTTTGGCAAAAACCAGATTCGGTAT
Dc_cxcr4b_mRNA_B1_20-2	TCAGGAGAGTTGCTGGAAGCCAAAC
Dc_cxcr4b_mRNA_B1_21-1	TCCCAAGTAGATCACCCTCTCTGCG
Dc_cxcr4b_mRNA_B1_21-2	CAGCTTCCGGAAGCATTGACTGTTA
Dc_cxcr4b_mRNA_B1_22-1	GTGGCACGAACAACCGCCAGATAAC
Dc_cxcr4b_mRNA_B1_22-2	TCCAGGCTGATGAAAGCCAAGATGA
Dc_cxcr4b_mRNA_B1_23-1	GCACGCTGCTGTACAAATTCAGAGT
Dc_cxcr4b_mRNA_B1_23-2	AGATCATGTTGACGGTGACGCACAG
Dc_cxcr4b_mRNA_B1_24-1	AAATCCCCCAAATTGCCATCCCCTG
Dc_cxcr4b_mRNA_B1_24-2	TGCATCAACCGCCCAAAATGGCAGG
Dc_cxcr4b_mRNA_B1_25-1	GTGAGGACAAACAGGAGGTCTGCAA
Dc_cxcr4b_mRNA_B1_25-2	GAAAGGTGCAACCTGTACTTGTCTG
Dc_cxcr4b_mRNA_B1_26-1	TCATGTTCTTTGATTTCTTCTGGAA
Dc_cxcr4b_mRNA_B1_26-2	CCATCACAAGCACCACAAGTCCGTT
Dc_cxcr4b_mRNA_B1_27-1	GCCAATGATCCCCAGGACAAATATA
Dc_cxcr4b_mRNA_B1_27-2	CCCAAATACAGTAGGGAGGAAGATC
Dc_cxcr4b_mRNA_B1_28-1	TTTGGGAAATCACTGCTGAGTTTGC
Dc_cxcr4b_mRNA_B1_28-2	GGCTCATTAAAGTCAAAGTCCATGT
Dc_cxcr4b_mRNA_B1_29-1	CTCCAGAACCAGAGTCAGAACTGTT
Dc_cxcr4b_mRNA_B1_29-2	CTAGAACGATGTCCTCATAGAACTC
Dc_cxcr4b_mRNA_B1_30-1	CATGTTGTTTGACATGACGAGCGCA
Dc_cxcr4b_mRNA_B1_30-2	TAACGCGTAAAATCTCTCCACACTC
Dc_calca_mRNA_B3_2-1	CCTCCCTCCTTTAACTCAGACATAC
Dc_calca_mRNA_B3_2-2	TACAACAGTGGCATGTAAAGTGTGT
Dc_calca_mRNA_B3_3-1	CAAGACACATCCATATTCAGGGAAG
Dc_calca_mRNA_B3_3-2	TTCTATTGAGGCACTGCTTTAATAT
Dc_calca_mRNA_B3_4-1	ACCGTCATTTGCTGAGACACATTAA
Dc_calca_mRNA_B3_4-2	GAACATGGGGCCAAACGGTACATAC
Dc_calca_mRNA_B3_5-1	CTCCTGAGAGGAAAGAATGAAACCA
Dc_calca_mRNA_B3_5-2	CTCTTCCTCCAGGTGTCTGTCTGGA
Dc_calca_mRNA_B3_6-1	GTGCTATCAACTGGAGTCCAGTCAG
Dc_calca_mRNA_B3_6-2	GAAAGTGAGGAGCTCCCATTCCGAG
Dc_calca_mRNA_B3_7-1	GGACTTTATGGGTTTTCTTTTATTG
Dc_calca_mRNA_B3_7-2	AGCGATCAAAGAAGAACGGTGGATG
Dc_calca_mRNA_B3_8-1	ACCTTTCACGATGAGCTGTTGATCT
Dc_calca_mRNA_B3_8-2	CTACTCCTGAATGAGCCTCCTCCGC
Dc_calca_mRNA_B3_9-1	TGCGAGCCCACATTAGTCGGCACAA
Dc_calca_mRNA_B3_9-2	TTGCTGCTTCCGATCCCCCCCGAGC
Dc_calca_mRNA_B3_10-1	CTGCCAGCCGATGGGTCACACACGT
Dc_calca_mRNA_B3_10-2	CCGTGTTACAGGCTCTCTTCTGCAT
Dc_calca_mRNA_B3_11-1	GGCTGCTTGCTGCTCCACGTCCTCT
Dc_calca_mRNA_B3_11-2	GTTCATCTGCATGAACTCTTTGACG
Dc_calca_mRNA_B3_12-1	AGTCTCCTGGCTTCATAGTCGGTAA
Dc_calca_mRNA_B3_12-2	GCGGTTCGGTCTGGTGATGATTCCA
Dc_calca_mRNA_B3_13-1	CAGGAGATGCATTAGAGATGGACAT
Dc_calca_mRNA_B3_13-2	GGCAAACGATCAGAGCGTAGGCGAC
Dc_calca_mRNA_B3_14-1	GATCCTCAACATAACCATGGTCCCC
Dc_calca_mRNA_B3_14-2	AATATGTTCAGCTTCTTGCACCAGA
Dc_calca_mRNA_B3_15-1	AAGAGTCGTCCCAAAACCGAGGGGA
Dc_calca_mRNA_B3_15-2	ATTCAAGTTGAAGCAATTTTGAGTC
DT_piezo2b_mRNA_B3_1-1	CAGCCCTCACTCGTTCTTCTCTCTG
DT_piezo2b_mRNA_B3_1-2	CCACTTGATCATGGTTTCTGGAGAG
DT_piezo2b_mRNA_B3_2-1	TGCAGAGTTTGAGGATGCGGTCCAC
DT_piezo2b_mRNA_B3_2-2	TGGGAAGCTCTTCGAACATGATGGT
DT_piezo2b_mRNA_B3_3-1	TATCCAGCCAGAAAGCCCAGACTGG
DT_piezo2b_mRNA_B3_3-2	GGACTGACTTGGTCACTGAAGATGT
DT_piezo2b_mRNA_B3_5-1	CGAGCGTGAGAGTGACGGACACCTC
DT_piezo2b_mRNA_B3_5-2	GAGGACTGTTGACCACCCCGGCCAC
DT_piezo2b_mRNA_B3_6-1	TACTTCACCACCTTCTTCTTCTTCT
DT_piezo2b_mRNA_B3_6-2	CCGCGCGGCTGAGGGTTACGCTTCT
DT_piezo2b_mRNA_B3_7-1	GGTGTCCGTCCAAACCCAGTCCATC
DT_piezo2b_mRNA_B3_7-2	TGCTCGCAGCTCAGTCAGGAACGGG
DT_piezo2b_mRNA_B3_8-1	GGTATCCACAGCGAATCTGATACGC
DT_piezo2b_mRNA_B3_8-2	ACAGACCGAAATAAATGCATTTCAC
DT_piezo2b_mRNA_B3_9-1	TGGATCCCGAACACCAGCAGCACCT
DT_piezo2b_mRNA_B3_9-2	AAAATGACCTTTCCCACCACAGTCT
DT_piezo2b_mRNA_B3_10-1	ATCCTCTGAAAATGCCCAGAAGCCA
DT_piezo2b_mRNA_B3_10-2	GACGATGATGATGAAATCCACAGTG
DT_piezo2b_mRNA_B3_11-1	TGGGTTTGTAGATCTCGTCTTCATC
DT_piezo2b_mRNA_B3_11-2	AGAGACCGTGGCACTTCAGGATGGA
DT_piezo2b_mRNA_B3_12-1	GGAGGGTGGTACGGCTTCCCTTTGT
DT_piezo2b_mRNA_B3_12-2	ACCTCCAGGTTTTGGTTGAAGGGGA
DT_piezo2b_mRNA_B3_13-1	GGGACGAGGAACGGAGAGCATGGCC
DT_piezo2b_mRNA_B3_13-2	CAGGAAGATGAGGATAGGCAGGATG
DT_piezo2b_mRNA_B3_14-1	GGTTGTAGAGGGCGTAAACCAGCTG
DT_piezo2b_mRNA_B3_14-2	GACCCAACGGTTGGCGCTTATAAAA
DT_piezo2b_mRNA_B3_15-1	CTAGGCAGGGACAGCCGGTCAAAGC
DT_piezo2b_mRNA_B3_15-2	ACTGCTTTGCTGTAGCTGGGCGGCA
DT_piezo2b_mRNA_B3_16-1	GGGTCGTGCGCGCTCGCTGGTTTTG
DT_piezo2b_mRNA_B3_16-2	GATATGTTGGTCCAGATCGTCCAGG
DT_piezo2b_mRNA_B3_17-1	TGACTTCTCGGGTGAGCATGCATCG
DT_piezo2b_mRNA_B3_17-2	CGATCCGCAGCACGGTGGAGATGTC
DT_piezo2b_mRNA_B3_18-1	AGGATGTTGAACACACGCTTCAGGA
DT_piezo2b_mRNA_B3_18-2	TTGTCTCTTTTGGGTGGTTCCTCGT
DT_piezo2b_mRNA_B3_19-1	ATGGTCAACCCAAGGCCTCCACCAC
DT_piezo2b_mRNA_B3_19-2	CTGTCTCTTGAGCTGCTCCATGGAC
DT_piezo2b_mRNA_B3_20-1	TCTGCCCGGCGCGGATATCTGCCAC
DT_piezo2b_mRNA_B3_20-2	CGTGCAGGAAGTAGTAGCTCATGAA
DT_piezo2b_mRNA_B3_21-1	TCCGAGTTGTAGTTTTTAATGGTGC
DT_piezo2b_mRNA_B3_21-2	GCGAGACTCAGCAGCTGAATCAACC
DT_piezo2b_mRNA_B3_22-1	GATCAGGAAGTCCCAGTAGCGCAGG
DT_piezo2b_mRNA_B3_22-2	CTCTTTGATTGGCTTGAGGAGCAGC
DT_piezo2b_mRNA_B3_23-1	TGAAGATGATGGTCAGGACGAACCA
DT_piezo2b_mRNA_B3_23-2	AGAGGTAGCTGAACATGATCACCTT
DT_piezo2b_mRNA_B3_24-1	CGACAGATCTCCACGTTGTCTCCGG
DT_piezo2b_mRNA_B3_24-2	ATCAGACGAACGGCTGCTTTGTTCT
DT_piezo2b_mRNA_B3_25-1	GTGGAAATCAGGAAGGTAAAGCCAT
DT_piezo2b_mRNA_B3_25-2	AATAAACCTCCAGGGGTAGTCTCGG
DT_piezo2b_mRNA_B3_26-1	AGATCTCAGCGATGGCTTTTCTGCG
DT_piezo2b_mRNA_B3_26-2	GCCTACTCCAAACTTGTAGAAGAAG
DT_piezo2b_mRNA_B3_27-1	ACGGAGGAGGAGAGAGTTTGTTCCT
DT_piezo2b_mRNA_B3_27-2	GACGGAAGAACTCCTGGTGTCGGTA
DT_piezo2b_mRNA_B3_28-1	CCGAGCTGGTAAAAGAGCTTGCAGA
DT_piezo2b_mRNA_B3_28-2	ATGACGAAACAGGTCCAGACAGTGC
DT_piezo2b_mRNA_B3_29-1	CGACACCTCTTTGACGGCGAGCAGG
DT_piezo2b_mRNA_B3_29-2	GATGTAGGAGGCGATGAGCTTGATG
DT_piezo2b_mRNA_B3_30-1	GCCGGTCCAACACCAGGTGCCATTT
DT_piezo2b_mRNA_B3_30-2	TCTTTAGATCTGACTTGCTGACCAC
DT_piezo2b_mRNA_B3_31-1	GGAATGAAGATCCGCGTGAACAGCT
DT_piezo2b_mRNA_B3_31-2	GACAGGTTAAACTTCTCCAAACCGA
DT_piezo2b_mRNA_B3_32-1	CAGGATCCTGCGCCACCACTCGTAA
DT_piezo2b_mRNA_B3_32-2	CACCTGATAGAGCGCCACGCAGAAG
DT_piezo2b_mRNA_B3_33-1	TGTAGATCCAGTACTTGACCAGAAA
DT_piezo2b_mRNA_B3_33-2	CCATCACCAGTTTGCCCATCACTTG
DT_piezo2b_mRNA_B3_34-1	ATGAATGGTGAGGTGAGCATGGCAT
DT_piezo2b_mRNA_B3_34-2	TTCCTGCGGTCGCGCACCATCCACA
DT_piezo2b_mRNA_B3_35-1	GCAGATGTAGCTCTGCTTCATGATG
DT_piezo2b_mRNA_B3_35-2	CTTGAAGACTTTGACCAGAGCGGGA
DT_piezo2b_mRNA_B3_36-1	ATTTCAGACCGGGGTTCACTGTCAG
DT_piezo2b_mRNA_B3_36-2	TCCACGTGGAGGAGCAGTCGGTGTG
DT_piezo2b_mRNA_B3_37-1	ATGCACATCAGCACACACAGGCAGC
DT_piezo2b_mRNA_B3_37-2	AAGAGAAGCTTGTCGAAGCTCCGGC
DT_piezo2b_mRNA_B3_38-1	CAGGAGGATGGTCACCACCACCTGT
DT_piezo2b_mRNA_B3_38-2	GGCGGTGCTGATGAGTTTCCCAATG
DT_piezo2b_mRNA_B3_39-1	CCCCTACGCTGGCCAAGAACATCCC
DT_piezo2b_mRNA_B3_39-2	TGTCCGGCAGGAACACGCGGATACC
DT_piezo2b_mRNA_B3_40-1	ACGATGTGGAAGAAGAGGAAGCTGA
DT_piezo2b_mRNA_B3_40-2	CTGCAGAGGCAAAGCGACTGAAGCA
DT_piezo2_mRNA_B4_1-1	TGAGCCATTAGAATCCTCAGCCTCC
DT_piezo2_mRNA_B4_1-2	CTCTCCGACATCCTCATCCTCATCT
DT_piezo2_mRNA_B4_2-1	GTGATCCAGGCATGATACACAAACT
DT_piezo2_mRNA_B4_2-2	AAAGCGGATCGTTTCTGAGGCTCCT
DT_piezo2_mRNA_B4_3-1	CCTGCTCCCGCTCTCTGCTCCTGGA
DT_piezo2_mRNA_B4_3-2	GATGGTGGTGGTTGTGGTGATCCTG
DT_piezo2_mRNA_B4_4-1	GTGCTTGTGGTAGCAGCTGTTGAAG
DT_piezo2_mRNA_B4_4-2	TCTTCTCTGCAGAAGCAGGAAGGCG
DT_piezo2_mRNA_B4_5-1	ATAGTGCAGGCCAGGCTGAAGAGCT
DT_piezo2_mRNA_B4_5-2	ATGAGCCAGCAGTGGTTTAGCACCA
DT_piezo2_mRNA_B4_6-1	GGATGCTTCGCACCGGCTTCATCAG
DT_piezo2_mRNA_B4_6-2	GCTCTCCCCCGAAGATGAGGAAGAA
DT_piezo2_mRNA_B4_7-1	GAACACACACACCTTAAGCATGTCC
DT_piezo2_mRNA_B4_7-2	ATATGATCTGCCACAGAGAGAGAGA
DT_piezo2_mRNA_B4_8-1	TGCCTGGAGAGGGCCTCCTCATCTG
DT_piezo2_mRNA_B4_8-2	TGCTCATACATCTCCTCATTATCCC
DT_piezo2_mRNA_B4_9-1	AGAGAGGGTTGGGTCTGGTGTGGAA
DT_piezo2_mRNA_B4_9-2	CGGGGAGGTACAGCCACTTGATCAC
DT_piezo2_mRNA_B4_10-1	CAAGCAGCTCAGGAAGCAGCAGTAT
DT_piezo2_mRNA_B4_10-2	GCTCCAGACTCCAGCAATGGCTCTC
DT_piezo2_mRNA_B4_12-1	AGAACTCCTGGTGACGGTACACGGT
DT_piezo2_mRNA_B4_12-2	CCTCAAAGGCCAGGAGAGCCAGCAT
DT_piezo2_mRNA_B4_13-1	GCGAGTCATTTCCAGACGCTGAGCT
DT_piezo2_mRNA_B4_13-2	TGTGTAACTCTCAGGCATGTTGCAG
DT_piezo2_mRNA_B4_14-1	GCCAGAGAGCGAAACTGAGCGAAGG
DT_piezo2_mRNA_B4_14-2	AGAGCAAAGGCCCAGCTCACCACAA
DT_piezo2_mRNA_B4_15-1	GGAGCACCTGAAACCTCTGAATGCG
DT_piezo2_mRNA_B4_15-2	CCAGAAACTGCAGGAAGAGCACCGA
DT_piezo2_mRNA_B4_16-1	CTGCTCTTCAAACTCCTCCTCTTCC
DT_piezo2_mRNA_B4_16-2	ATCTAGATCTTCTTTCTCTTCCTCC
DT_piezo2_mRNA_B4_17-1	CTCCGGTCGGCCTCCGTCTTGATGT
DT_piezo2_mRNA_B4_17-2	GTGAGCTCCAGGAAGGATTGATGGA
DT_piezo2_mRNA_B4_18-1	AATCCTCCAGCTTCTCTCGGCTGAA
DT_piezo2_mRNA_B4_18-2	CAGTCATGTTGGACCAGAGGTGGAC
DT_piezo2_mRNA_B4_19-1	GCGCTCGTAGTGGAGCTGGTAGAGA
DT_piezo2_mRNA_B4_19-2	GACGCAGAACAGGAACATCATCATG
DT_piezo2_mRNA_B4_20-1	ATCAGAGAAGCACCCAACACCTCCA
DT_piezo2_mRNA_B4_20-2	AGCTCCTGGTGTCCATCGTGAGTCT
DT_piezo2_mRNA_B4_21-1	GGAGACACACCGCTTTGGAAGCCAG
DT_piezo2_mRNA_B4_21-2	CCCTGAAGGGAACATCTCTCTTGAG
DT_piezo2_mRNA_B4_22-1	GAGCATGGAATACCTGCGGCGGTCC
DT_piezo2_mRNA_B4_22-2	GACCATCCACAGAGCGCACGACCAA
DT_piezo2_mRNA_B4_23-1	CTGAAGATCTTCATGAGGGAGCTGA
DT_piezo2_mRNA_B4_23-2	GGAACCACAGACACCGAGCCTGGAA
DT_piezo2_mRNA_B4_24-1	GCCTCGAGTAGAGCTCCACAGACCT
DT_piezo2_mRNA_B4_24-2	AGCTGTTCTCCTGAGGAACAGAAGA
DT_piezo2_mRNA_B4_25-1	TGCGGTGTAAAGAACGGAGCTCCTC
DT_piezo2_mRNA_B4_25-2	AGGAGCATCAGCTTCCAATCGCTCC
DT_piezo2_mRNA_B4_26-1	AGGAGCATGATGGGATTCAGGAAGT
DT_piezo2_mRNA_B4_26-2	TGCCACTGCAGGTCTGGATTCACTC
DT_piezo2_mRNA_B4_27-1	AGATCTGCAGCTGGTAAAGGAAGAG
DT_piezo2_mRNA_B4_27-2	GAAGCAGGTGCCCGGCGCTAAAGAT
DT_piezo2_mRNA_B4_28-1	TAGTAGAGAGCTCAGGGAGGGCAGC
DT_piezo2_mRNA_B4_28-2	CATGCCTGTGATGCCCAGTAAGATT
DT_piezo2_mRNA_B4_29-1	CTGTTGCTCTCCTCAGCATCAACCT
DT_piezo2_mRNA_B4_29-2	TCCAGCTCCCCATCATCCTCCTCCT
DT_piezo2_mRNA_B4_30-1	TCTGCTGACCACGAGTCACACATAT
DT_piezo2_mRNA_B4_30-2	GAAGACTGGCAAATTTCATCAGCAC
DT_piezo2_mRNA_B4_32-1	CAGCGCAGGGACTCTTTACGAGAGA
DT_piezo2_mRNA_B4_32-2	TCGCTGAAAAAAATTAGCTGCAGAG
DT_piezo2_mRNA_B4_33-1	CATCATGTTCTTGGAATTCAGGGCT
DT_piezo2_mRNA_B4_33-2	CTTTAAACACTCGAAGCTTATCTGG
DT_piezo2_mRNA_B4_34-1	ATGAACAAAGATCTGAGTGATGCCC
DT_piezo2_mRNA_B4_34-2	ATCTGCACGCTGCTCTTGCTGAGGA
DT_piezo2_mRNA_B4_35-1	GCACTGAGGAGCAGGTCCTCATAAG
DT_piezo2_mRNA_B4_35-2	TGGCAGTGAAAGAGCATGACTCCTG
DT_piezo2_mRNA_B4_36-1	AGATCTGGTAGATGATCTGCAGGAC
DT_piezo2_mRNA_B4_36-2	GGAAGATCAGGCTGCTCAAGCACAG
DT_piezo2_mRNA_B4_37-1	GGACAGGAGGTTGTACCTGAACAGA
DT_piezo2_mRNA_B4_37-2	TGCTGCAGCCAGACACACGGGCAGC
DT_piezo2_mRNA_B4_39-1	CTGGTGCTCCAGTGGTGTGTTTTCC
DT_piezo2_mRNA_B4_39-2	GAGGCGCGATTGGTCGCCGCTGAAC
DT_piezo2_mRNA_B4_40-1	AAGCCGGGAGAGGCGAGGCAGAGAC
DT_piezo2_mRNA_B4_40-2	GGGAGGGTAGAACGAGTTTAGCGTA
DT_trpa1_mRNA_B1_1-1	AAAATGTACAGGGGTGCCCAAACTT
DT_trpa1_mRNA_B1_1-2	ACGTACCACTGTATCTTCTACTTTA
DT_trpa1_mRNA_B1_2-1	GGATGCAATTACATGCTCTATTACA
DT_trpa1_mRNA_B1_2-2	TCATTCTTAGCTGTATGGTCTTAAA
DT_trpa1_mRNA_B1_4-1	CATGACATTGCATTTCCGCAGCCAG
DT_trpa1_mRNA_B1_4-2	CCTTCTTGGAAAAACACTTCTGAAT
DT_trpa1_mRNA_B1_6-1	TAAAGGTCATGGAATCACAGGATTA
DT_trpa1_mRNA_B1_6-2	TGCATGCGATTTTGTCTAAGTGATC
DT_trpa1_mRNA_B1_7-1	CAGACATGAAACTAAATAGTGAGAA
DT_trpa1_mRNA_B1_7-2	TTCTTGGTTCAAACTGAGAGCTATA
DT_trpa1_mRNA_B1_8-1	CAATAAATCCACACACCATCTTTTT
DT_trpa1_mRNA_B1_8-2	TGGCGGTCACTGCCCTGAGCAGTGG
DT_trpa1_mRNA_B1_9-1	GGAGGCCCGTCATGTTCATCAGCCT
DT_trpa1_mRNA_B1_9-2	GAGCTGATCTCCATCTTCTGCACCA
DT_trpa1_mRNA_B1_10-1	CAGCCTGTATTTTTGTTTGGCAAGC
DT_trpa1_mRNA_B1_10-2	CCGTTCCAGTGGAGTTAGCTGCTGG
DT_trpa1_mRNA_B1_11-1	AAAACCATCGTTTCTTTCCACTGAA
DT_trpa1_mRNA_B1_11-2	ATCTGTTCGGGAATTCCCTGACGGT
DT_trpa1_mRNA_B1_12-1	TTAGTATGGAGCTCAATCTGCATAG
DT_trpa1_mRNA_B1_12-2	ATCCTCTTCAAACACGCATTTGTCT
DT_trpa1_mRNA_B1_13-1	CAGAATAGGCACGAGTAAGACAAAC
DT_trpa1_mRNA_B1_13-2	AACAAAGACTGCCAGTGTCAAATTG
DT_trpa1_mRNA_B1_14-1	AGTTGATTTCCCCAACCATCATGAC
DT_trpa1_mRNA_B1_14-2	AAGTCTGCAGCAGTGACAGGAACAT
DT_trpa1_mRNA_B1_15-1	AATCCCAAAATCAAGTAGAAGAACA
DT_trpa1_mRNA_B1_15-2	ACTATGATGCTCAGCAGTGTTCGTG
DT_trpa1_mRNA_B1_16-1	GAGATAGAGGAGGAGGTTCAGCCAG
DT_trpa1_mRNA_B1_16-2	TGCCAAGGCTGCCAATGCTCCAGCT
DT_trpa1_mRNA_B1_17-1	GTAGAGCACACACCGCAGCCGCCCA
DT_trpa1_mRNA_B1_17-2	CCATGTAGTTAGATAAATCCCGCAG
DT_trpa1_mRNA_B1_18-1	TACATATTCATAGCAAGGACCAGGA
DT_trpa1_mRNA_B1_18-2	ATGCATGCAGTAACTATGTAAGTTT
DT_trpa1_mRNA_B1_19-1	AGTGTCCAGTGTAGGCTTTAGATTC
DT_trpa1_mRNA_B1_19-2	AATGAGGTACGTCAAAGGGAAAACC
DT_trpa1_mRNA_B1_20-1	CGTTCCATTTCATCTCCAAATATTT
DT_trpa1_mRNA_B1_20-2	TGCAGACTGGATGGGTCAACAAGTT
DT_trpa1_mRNA_B1_21-1	GCCATGTCTTTTTCCAACTCTGTTT
DT_trpa1_mRNA_B1_21-2	TTTAGGTTTTGCAAAGGATGCTGAA
DT_trpa1_mRNA_B1_22-1	ATCGGATTCCCTTATGCAAGTGTCT
DT_trpa1_mRNA_B1_22-2	AAGATGTTTAAAGGACTCTGGGAGG
DT_trpa1_mRNA_B1_23-1	ATGTGGTCATCGCTTCCTCACACCT
DT_trpa1_mRNA_B1_23-2	CACTCTCAATCACCATATTTGTAAC
DT_trpa1_mRNA_B1_24-1	TTGTTGAGGGTTATCTCTGCACCTC
DT_trpa1_mRNA_B1_24-2	TACAGCAGCAGTCGCACTGCGGCCA
DT_trpa1_mRNA_B1_26-1	CACTGTGAAACAGCGCCCCCTTGCG
DT_trpa1_mRNA_B1_26-2	GAAGCAGCTCAACAACTTTAACGTG
DT_trpa1_mRNA_B1_27-1	TCGTTCAGCAGCTTGGTGTCGGTCA
DT_trpa1_mRNA_B1_27-2	ATCTCCAGCAAGCGGTGGCACGTGT
DT_trpa1_mRNA_B1_28-1	GGACTTTTGGTCCAGGGAGACTTCT
DT_trpa1_mRNA_B1_28-2	TCCCAGCATGTTCTTGACAGACTCT
DT_trpa1_mRNA_B1_29-1	CTTCGTCGTTGAGCAGCTCTCTAAT
DT_trpa1_mRNA_B1_29-2	TCTCGTGCTGCAGTACCTCTGTAGG
DT_trpa1_mRNA_B1_30-1	CATCCAGATTTGTCTTTTTTCTTCA
DT_trpa1_mRNA_B1_30-2	TCAGCCCCATGCGAGAGAAGCAAGT
DT_trpa1_mRNA_B1_31-1	GCCTTTGCAGTCAACAAAGTCAATA
DT_trpa1_mRNA_B1_31-2	AGCTCCCTGTGATATAAGGTACTCC
DT_trpa1_mRNA_B1_32-1	TGGCCCCATCTGTGATGTTAATAAG
DT_trpa1_mRNA_B1_32-2	CCGACACTTTATGGTAAGCCGAGAG
DT_trpa1_mRNA_B1_33-1	GCTGTGGATCTGTCACACTGTTGCT
DT_trpa1_mRNA_B1_33-2	TCAATTTTTGCTCCATACGCAATGC
DT_trpa1_mRNA_B1_34-1	GCTGCTGTAAGATTTATCCACAAAG
DT_trpa1_mRNA_B1_34-2	AATATGGGTTTCTATAGACAATCCG
DT_trpa1_mRNA_B1_35-1	AAAAAGCAGCAGAGTGAATTGGAAA
DT_trpa1_mRNA_B1_35-2	GTCCAAGGTTGTTCTGACGACAAAA
DT_trpa1_mRNA_B1_36-1	GCCGCAGCTAAAATAACTGGGGTGT
DT_trpa1_mRNA_B1_36-2	CCCAAGTCCCCTTCCAGGTTCACAT
DT_trpa1_mRNA_B1_37-1	GCTGACAGCCAGATGAATGGGCGCC
DT_trpa1_mRNA_B1_37-2	CTGGCTGTTGTTCAGGACATTCGGA
DT_trpa1_mRNA_B1_38-1	GCACAGCCCAGTGAAGAGGTGTGTT
DT_trpa1_mRNA_B1_38-2	CCTCCTCATCTTTTACATTGAGCTC
DT_trpa1_mRNA_B1_39-1	TTGGCAGAGGCGTAGTGCAGTGGAC
DT_trpa1_mRNA_B1_39-2	GCACCATTGTGGTCGCAGATGTCCA
DT_trpa1_mRNA_B1_40-1	CTGAAAGCAGCAGAGGTTTAAAATC
DT_trpa1_mRNA_B1_40-2	GTCAAAAGACTGCTCTCTTTTAAAT
Dc_GRIK3_DT05291-RA_mRNA_B5_3-1	GTGATGGACTGGTGTACCCTGGCCT
Dc_GRIK3_DT05291-RA_mRNA_B5_3-2	TGCCCAATGTGCACTAGAGATCCGG
Dc_GRIK3_DT05291-RA_mRNA_B5_4-1	AGACCTCCGTTATTCCAAAAATGGA
Dc_GRIK3_DT05291-RA_mRNA_B5_4-2	AAGCTGGTTGGAAAATGAATGAATG
Dc_GRIK3_DT05291-RA_mRNA_B5_6-1	GGGGCATGTGTGAGCCAGACTCTAG
Dc_GRIK3_DT05291-RA_mRNA_B5_6-2	GGAGCTGTGAAACCTTGACGGTTCC
Dc_GRIK3_DT05291-RA_mRNA_B5_7-1	TCCTTATCAGGAATCGGTAATGGCT
Dc_GRIK3_DT05291-RA_mRNA_B5_7-2	ATATGAGCCCAATGGTATTCGGCGG
Dc_GRIK3_DT05291-RA_mRNA_B5_11-1	AAAAATTGCTCCATAGTGCCACCTA
Dc_GRIK3_DT05291-RA_mRNA_B5_11-2	GCATATCAGCTTAGGTACACTTTCA
Dc_GRIK3_DT05291-RA_mRNA_B5_15-1	ATGTTAAGATATGCTTCTTACTGTC
Dc_GRIK3_DT05291-RA_mRNA_B5_15-2	GAAGCCATCCAGTAGGCCAGAGTCT
Dc_GRIK3_DT05291-RA_mRNA_B5_16-1	GCTTGGGAGGGGCTTGAAGGCGCTC
Dc_GRIK3_DT05291-RA_mRNA_B5_16-2	TTGACCATTTTTCAATGATTGAGGA
Dc_GRIK3_DT05291-RA_mRNA_B5_17-1	ACCTGGCTGCTCTCTGTGTTCAGAA
Dc_GRIK3_DT05291-RA_mRNA_B5_17-2	CGAAAGCCAGTCATGTTGACCCCAC
Dc_GRIK3_DT05291-RA_mRNA_B5_18-1	GTAGCGATATGGCTCCACATCCAAT
Dc_GRIK3_DT05291-RA_mRNA_B5_18-2	AAAGAGATCCAGGGTCGTAAAAATG
Dc_GRIK3_DT05291-RA_mRNA_B5_19-1	AGTGGTAATACTCGGTCATCATTCC
Dc_GRIK3_DT05291-RA_mRNA_B5_19-2	TGGCGAGTGCCTGTTTGAGGATGCC
Dc_GRIK3_DT05291-RA_mRNA_B5_20-1	GCTGCCATTTCATGACCACAGTCAA
Dc_GRIK3_DT05291-RA_mRNA_B5_20-2	ATCACGTGAAACTCTTTTCCTCGTT
Dc_GRIK3_DT05291-RA_mRNA_B5_21-1	CATTTCTTTAAGAAGTGGCTTGGCA
Dc_GRIK3_DT05291-RA_mRNA_B5_21-2	TTTTGTGTCTGATGGGAGCTGCCGG
Dc_GRIK3_DT05291-RA_mRNA_B5_22-1	TTTTTAATCGGATGTTGTACCGAGA
Dc_GRIK3_DT05291-RA_mRNA_B5_22-2	GAGCCTTGATGAGCTCCTGTAATCG
Dc_GRIK3_DT05291-RA_mRNA_B5_23-1	ATCAGACCTGTGCTATCGTCATAGA
Dc_GRIK3_DT05291-RA_mRNA_B5_23-2	ACAGTGACCGTTTTCCACTTGAAGA
Dc_GRIK3_DT05291-RA_mRNA_B5_24-1	GTGAACCAGGTCTAAAATTGCCCTG
Dc_GRIK3_DT05291-RA_mRNA_B5_24-2	GAGGGAGGAGAAGTCAGGGTAGAGG
Dc_GRIK3_DT05291-RA_mRNA_B5_25-1	TGACGTAGAAGGAGTCCCTGTTATC
Dc_GRIK3_DT05291-RA_mRNA_B5_25-2	ACACTTGGTGTTTCCACTTGGTCTG
Dc_GRIK3_DT05291-RA_mRNA_B5_26-1	ATGTGTGGCACCCCCAGAGCATTAC
Dc_GRIK3_DT05291-RA_mRNA_B5_26-2	ATGGACTGCACTGCATTGGCTGAGG
Dc_GRIK3_DT05291-RA_mRNA_B5_27-1	GCTGTGGGAGGGGCCAAAGATGGCA
Dc_GRIK3_DT05291-RA_mRNA_B5_27-2	CACACCCAGAGAGAGCTGCTCACAA
Dc_GRIK3_DT05291-RA_mRNA_B5_28-1	CTTTCCTGGAGGCCTCGAAGCTGTC
Dc_GRIK3_DT05291-RA_mRNA_B5_28-2	GGATGTTTATCCTCTGGATGTCGTA
Dc_GRIK3_DT05291-RA_mRNA_B5_29-1	GTGAGTGTGGTGTTGGGCAGTAATG
Dc_GRIK3_DT05291-RA_mRNA_B5_29-2	CTGTTCCTGTTGATTGTATTCAAAG
Dc_GRIK3_DT05291-RA_mRNA_B5_30-1	AAACTTAAAGGCAAGTTCTTCAGCA
Dc_GRIK3_DT05291-RA_mRNA_B5_30-2	TGACGGTCCACTTTCAATGGATTCA
DT_gpr65_mRNA_B1_1-1	TCACTTTTTAACACTCAGAATGGTC
DT_gpr65_mRNA_B1_1-2	TTGAAGGCATTCATCTTTGAGCACC
DT_gpr65_mRNA_B1_2-1	CTGTAGGCATTTGTTTTGACCTCAC
DT_gpr65_mRNA_B1_2-2	TAGAAATCTGGCTTCTTCAGTGCCA
DT_gpr65_mRNA_B1_3-1	TGGTGATGGAACCTCCCATAAGTGT
DT_gpr65_mRNA_B1_3-2	CCGGGCTTTTGCTGCGCTGGAAGAG
DT_gpr65_mRNA_B1_4-1	GGCTAAGGCTCTGCCCACATCATGA
DT_gpr65_mRNA_B1_4-2	AGCCCCTTCATTGACAAAGCAGTAG
DT_gpr65_mRNA_B1_5-1	GCCACACAGTTGAGGCTAGTGAGCG
DT_gpr65_mRNA_B1_5-2	AAAGTCACGTGATAAGCACCAAATA
DT_gpr65_mRNA_B1_6-1	CTCCACAGTCACAGGGGTTGAGGAG
DT_gpr65_mRNA_B1_6-2	AAAGTACACTGCGCCACAACAGTAG
DT_gpr65_mRNA_B1_7-1	AGCAAAGCATAGGAGGACAATAAGA
DT_gpr65_mRNA_B1_7-2	CAAACTGAGGGCCAGCCTCTTAATC
DT_gpr65_mRNA_B1_8-1	TGTCGCTCAGTAGAAACATTCCCAC
DT_gpr65_mRNA_B1_8-2	ACAGCCCTCAGGATTCCTCTATACG
DT_gpr65_mRNA_B1_9-1	TGCTCCAAGGTGCCAGGAACCCAAA
DT_gpr65_mRNA_B1_9-2	AAGTGCGGTACAGGTTCATCCCTGC
DT_gpr65_mRNA_B1_10-1	CATGGGATACTTCTCGAAACAGAAG
DT_gpr65_mRNA_B1_10-2	GTGGTTGAAGCGGTCTTTGAAAAGT
DT_gpr65_mRNA_B1_11-1	AGAGGCGCAGAGTTAGCCACCACTT
DT_gpr65_mRNA_B1_11-2	GTTATCCACACAACGGCGCTGACCA
DT_gpr65_mRNA_B1_12-1	TGACCCTACGGACTTTAGCGAATTT
DT_gpr65_mRNA_B1_12-2	GGGGATGAGCCACCGCTAAGTACCG
DT_gpr65_mRNA_B1_13-1	GCAGCAGAGAAAGGCGATGCTGACA
DT_gpr65_mRNA_B1_13-2	GATGTTGGTGTAGAAAATAAAACCA
DT_gpr65_mRNA_B1_14-1	GACACTTGGCCGTGGATCCAGTTGT
DT_gpr65_mRNA_B1_14-2	TGTTGGACGAAATAGTCAATCCAAA
DT_gpr65_mRNA_B1_15-1	TGATATACAACAGGTCAGCCACTGA
DT_gpr65_mRNA_B1_15-2	GGTTCATCAAGTAAATCCCCAGTTC
DT_gpr65_mRNA_B1_16-1	AACTTGCAGGTAGGCGGCCCACAGG
DT_gpr65_mRNA_B1_16-2	CATACAATTAGTGGGAAACCCAAGA
DT_gpr65_mRNA_B1_17-1	ATATACAGTGCCGGCTGGAAGAACT
DT_gpr65_mRNA_B1_17-2	TCTATGTTTGAGTCAACATTGCACA
DT_vipb_refseq_premRNA_B3_1-1	TACCTCCGTTTTCCCGCCAACACTG
DT_vipb_refseq_premRNA_B3_1-2	TTGAGGTACTTCTTTGCTGCCATCT
DT_vipb_refseq_premRNA_B3_2-1	GGCATCTCCTCCAGATCTTCACTGC
DT_vipb_refseq_premRNA_B3_2-2	GAACAGACAGCAGATTCAGCTCGTT
DT_vipb_refseq_premRNA_B3_3-1	CAGCATGAACAGTTACCGTCCGCAA
DT_vipb_refseq_premRNA_B3_3-2	ATTTCAACTTATGAGAGATGGAGAT
DT_vipb_refseq_premRNA_B3_4-1	GAAAACATGAGGTATGCACAGTAAC
DT_vipb_refseq_premRNA_B3_4-2	ACGATCTTACTCAGTTATGCCAAAT
DT_vipb_refseq_premRNA_B3_5-1	ATACCATCTGAACAGAGACGTAGGG
DT_vipb_refseq_premRNA_B3_5-2	TTTCGACCAATCAGAGGACCGAGAA
DT_vipb_refseq_premRNA_B3_6-1	CGAGAGTCCCCGGTACCGGGGACTT
DT_vipb_refseq_premRNA_B3_6-2	CCCCTTGTGCGTTACATTTTCACTC
DT_vipb_refseq_premRNA_B3_7-1	GAAACTCCTCTAAAAACGTATCTAA
DT_vipb_refseq_premRNA_B3_7-2	CAATTTCATATCCGTTAACCACAGC
DT_vipb_refseq_premRNA_B3_8-1	TTTGTTTATGTGCGATATGTATCCA
DT_vipb_refseq_premRNA_B3_8-2	ATATAAGCGGAAACACCAAAACCAT
DT_vipb_refseq_premRNA_B3_9-1	TTGAATGAAGTATTTCAGAGCAGGA
DT_vipb_refseq_premRNA_B3_9-2	CGAAAGTTCCACGAAAAAACGCCAG
DT_vipb_refseq_premRNA_B3_11-1	ACCAAATATGGAATGACTCCCCGTG
DT_vipb_refseq_premRNA_B3_11-2	TAAGAGGTGGTCTCTCCACGCTGCG
DT_vipb_refseq_premRNA_B3_12-1	TCCATAGAATCAGAGCTTTCCGTCG
DT_vipb_refseq_premRNA_B3_12-2	ATATAGATCTTCTGGATTGGACAGA
DT_vipb_refseq_premRNA_B3_13-1	CGTTCCCAAAAGCGCAGCAAGATGG
DT_vipb_refseq_premRNA_B3_13-2	TAAATGAGCTTCTACCCCCCTTTTA
DT_vipb_refseq_premRNA_B3_16-1	AAGTAAAATAAGGAGATATTGGAGG
DT_vipb_refseq_premRNA_B3_16-2	ACATGTGTTTTTTTTTTAGGCGGAG
DT_vipb_refseq_premRNA_B3_17-1	AATTAACTCATCCACACCACTCCCC
DT_vipb_refseq_premRNA_B3_17-2	GAACCTATCTTCATTTTGATACCAA
DT_vipb_refseq_premRNA_B3_18-1	GGATTTTCGGAAAATAGGCCTCAGG
DT_vipb_refseq_premRNA_B3_18-2	TTAAGAGGTTAAAAAGCAGAGGGCA
DT_vipb_refseq_premRNA_B3_19-1	TTTGTTGGAGAGATAAGCAGAAGAG
DT_vipb_refseq_premRNA_B3_19-2	GGTTATAATGTCAGAAAAGTCTGCA
DT_vipb_refseq_premRNA_B3_21-1	GTGGTACATGAAAATATTAGGATTG
DT_vipb_refseq_premRNA_B3_21-2	TATGGTTTTTGGTCTAATTTGTGGA
DT_vipb_refseq_premRNA_B3_23-1	ATTGCATATAGGCCTTTAGCTCTGG
DT_vipb_refseq_premRNA_B3_23-2	TGCAAGTGTATTTACATGGTTTTGA
DT_vipb_refseq_premRNA_B3_25-1	CCAGATACTCTTTGGCCGACATCTG
DT_vipb_refseq_premRNA_B3_25-2	TAAGTAGCTTGCTGTATCCGCTCGT
DT_vipb_refseq_premRNA_B3_26-1	TTTTACTTTTACCTTCAGCGACGTC
DT_vipb_refseq_premRNA_B3_26-2	GTAAAGTCAAAGTTGTTTGTTACCA
DT_vipb_refseq_premRNA_B3_28-1	TCATTCAAACAGTATCTTGTCTTCC
DT_vipb_refseq_premRNA_B3_28-2	ACGGCATTGCTTCAGACTCCAATGC
DT_vipb_refseq_premRNA_B3_29-1	TGAGTTCATAGAGGAGCTTATACGC
DT_vipb_refseq_premRNA_B3_29-2	CCAGATCCTGTAGCGATGGATCTCT
DT_vipb_refseq_premRNA_B3_31-1	TGGCACTGGTAGACCCCCGTGATCC
DT_vipb_refseq_premRNA_B3_31-2	AAAAGGGAATAAGTGGGTTGGAAAA
DT_vipb_refseq_premRNA_B3_35-1	GGGGAAACACTTTGGGCTGTTAATA
DT_vipb_refseq_premRNA_B3_35-2	GATATTACCTTTGTTGAGTTGCTCT
DT_vipb_refseq_premRNA_B3_36-1	TGTGAGGGAGGTAAACAACCGCTCC
DT_vipb_refseq_premRNA_B3_36-2	GATGGTGTATTCACTTCACTAGTGC
DT_vipb_refseq_premRNA_B3_37-1	TGTGATCAATTAGCATCCAGTCACT
DT_vipb_refseq_premRNA_B3_37-2	GGAGGAAGGCGGGACAAACTTTATT
DT_vipb_refseq_premRNA_B3_40-1	TCTGACCTGATGTCAGGGTATGCAG
DT_vipb_refseq_premRNA_B3_40-2	ATAGCAGGCAGCGCAAGGGTCCTGC
DT_slc17a7-1_mRNA_B3_2-1	GAAAGCAAAATGATCACATTCAGTG
DT_slc17a7-1_mRNA_B3_2-2	CTAACGTGTCACAAGCGTCGAGATA
DT_slc17a7-1_mRNA_B3_3-1	TACATTGGAGATGGGCTTTATCTGC
DT_slc17a7-1_mRNA_B3_3-2	CTCGCTGTCGAGGAAGGAACCTTCC
DT_slc17a7-1_mRNA_B3_4-1	AAATAAATGGACACCTCAGTAACAG
DT_slc17a7-1_mRNA_B3_4-2	TTGTGAAATAAAACGAGACTGGAAA
DT_slc17a7-1_mRNA_B3_5-1	CCGGATGCCAGGGATGGCATGGAGA
DT_slc17a7-1_mRNA_B3_5-2	ATAACCACAAGGACATTAAAGAGTC
DT_slc17a7-1_mRNA_B3_6-1	AATCGTTCCTAAAGCAAACCCTTCC
DT_slc17a7-1_mRNA_B3_6-2	AGTGTCGCCGAGGAGAGCACCATCC
DT_slc17a7-1_mRNA_B3_7-1	TGCTTTTACACCTAGAAACTGTGCT
DT_slc17a7-1_mRNA_B3_7-2	TCTCTTCTGCTGCGTCAAAGACCCT
DT_slc17a7-1_mRNA_B3_8-1	GTGTTGTGCTGTTACAGGAAATGGC
DT_slc17a7-1_mRNA_B3_8-2	GGACTCAGTGCAGGTAGAAACATAC
DT_slc17a7-1_mRNA_B3_11-1	CTACTACGCGAGCAGCATGGGAATA
DT_slc17a7-1_mRNA_B3_11-2	TTTAGGGCTGCGCCGCGTGTGTCTC
DT_slc17a7-1_mRNA_B3_13-1	ATCTCACTGTGCTCTAGGAATCGTG
DT_slc17a7-1_mRNA_B3_13-2	TTGATCAAGCAGCGGCATGTTTTAC
DT_slc17a7-1_mRNA_B3_14-1	TTTTGGCACCACTGTATGTTCACTT
DT_slc17a7-1_mRNA_B3_14-2	GTTTGCATCAGTTTACGAGTAATCC
DT_slc17a7-1_mRNA_B3_15-1	CTGGACGTACTCCTCTCGTTTGTCC
DT_slc17a7-1_mRNA_B3_15-2	TCCCTCCGCCCATCCTCCATTCAGC
DT_slc17a7-1_mRNA_B3_16-1	ACCATAGCTTTGAGTGATGTCCCCT
DT_slc17a7-1_mRNA_B3_16-2	TTCCTCCGCAAGCTCGTCCTCATCG
DT_slc17a7-1_mRNA_B3_17-1	CCACGGCTGCTTCTCCCCAGAGGCA
DT_slc17a7-1_mRNA_B3_17-2	GAGGCCGTAGAAGATTACGCCTCCG
DT_slc17a7-1_mRNA_B3_18-1	TTCCCGCGTCTTGTGTTTCGTCATG
DT_slc17a7-1_mRNA_B3_18-2	GCCGACGATCAGAGGGCACACCATC
DT_slc17a7-1_mRNA_B3_20-1	GGCCACTCCTTTACTGTGAGAGTAG
DT_slc17a7-1_mRNA_B3_20-2	AACAATCAGCAAAAGAGTGGCCTCC
DT_slc17a7-1_mRNA_B3_21-1	GGTAGACAGGATGTTTTTGCTCCGG
DT_slc17a7-1_mRNA_B3_21-2	GAAATCTGCAAGCTGTCCCCCAATG
DT_slc17a7-1_mRNA_B3_22-1	CATGCCAACCTTGCTGATTTCAAAT
DT_slc17a7-1_mRNA_B3_22-2	AAACACCTCCTCAAAGTATGCAGGC
DT_slc17a7-1_mRNA_B3_23-1	GTTAGCCACAATGATTGCATAGACA
DT_slc17a7-1_mRNA_B3_23-2	CATGGACGTGAAAAATTTCCTCCAA
DT_slc17a7-1_mRNA_B3_24-1	CTCTCCGATGCTCTCCTCAATGTAG
DT_slc17a7-1_mRNA_B3_24-2	GCGCTCTTCTTCGGTGATGGTGGGA
DT_slc17a7-1_mRNA_B3_25-1	ATACCAGAAAATGCCAAAGCAGCCA
DT_slc17a7-1_mRNA_B3_25-2	GACATAGAAAACAGACGACCAGCCA
DT_slc17a7-1_mRNA_B3_26-1	AGCTCCAGCATAAGAACCACAAAAG
DT_slc17a7-1_mRNA_B3_26-2	GGTTGTGGCTAGACGACTTCTTTCC
DT_slc17a7-1_mRNA_B3_27-1	GTAGGTCACACCCTCCACGAGCCCT
DT_slc17a7-1_mRNA_B3_27-2	TAATATTCGGACGAAAATGACACAG
DT_slc17a7-1_mRNA_B3_28-1	GGTAGATGTGAGGAAAATGGCTAAC
DT_slc17a7-1_mRNA_B3_28-2	GAAAACCCTGTTTGCTGCCAGTCTG
DT_slc17a7-1_mRNA_B3_29-1	CCAGAAAAACGAGCCATGGATCATC
DT_slc17a7-1_mRNA_B3_29-2	GACAGTCTCCGGGTCCCAGTTAAAC
DT_slc17a7-1_mRNA_B3_30-1	GGTGCTGTTGTTGACCATGCTGACG
DT_slc17a7-1_mRNA_B3_30-2	GGCCACGCCTAGGTTGCAGCGGATG
DT_slc17a7-1_mRNA_B3_31-1	GATGTAGCGGCGCGGGAGACCGAAG
DT_slc17a7-1_mRNA_B3_31-2	CGTGCAGTCGCACAGAGGCGCCTTC
DT_slc17a7-1_mRNA_B3_32-1	GATGTTCTCGCCCGGCTTCTGTCGT
DT_slc17a7-1_mRNA_B3_32-2	TTCGATTACCTTGTACACGTGCCCC
DT_slc17a7-1_mRNA_B3_33-1	CACAAAACCGGGCTCCCTCGGAGTA
DT_slc17a7-1_mRNA_B3_33-2	CATGCTGTCCAAATGTGAAAATCCT
DT_slc17a7-1_mRNA_B3_35-1	GGAGTTCTCTGAGGAAAGAAAAAAA
DT_slc17a7-1_mRNA_B3_35-2	ATCCACCTACAGGAGTGAAATATCA
DT_slc17a7-1_mRNA_B3_36-1	ACGAAGTTCCCCGCGCGACAGAAGG
DT_slc17a7-1_mRNA_B3_36-2	ACTCGATGCCATCTCGGGTTTGAGT
DT_slc17a7-1_mRNA_B3_38-1	ACGGAGGACGGGTTTCAGCACCAAG
DT_slc17a7-1_mRNA_B3_38-2	CAGCGACGGTATCGCGTTCACAAGC
DT_slc17a7-1_mRNA_B3_40-1	TTTTCATCTAGTTTCAGATGATCAG
DT_slc17a7-1_mRNA_B3_40-2	TTATTTCTCACGTGCAGAAAATGAT
DT_slc17a7-2_mRNA_B4_2-1	TTTTCTCCCATCCGGTCGCCCAGCC
DT_slc17a7-2_mRNA_B4_2-2	CATTCAGCTGGCTTGTGGTGGCTCC
DT_slc17a7-2_mRNA_B4_5-1	CGCCCGAGGCAAAGATCCCGTAGAA
DT_slc17a7-2_mRNA_B4_5-2	TCACACCTCCGTAGTGAACCAGAGA
DT_slc17a7-2_mRNA_B4_6-1	AAGACGTTCTGCCATTCTTCACGAG
DT_slc17a7-2_mRNA_B4_6-2	TTATTTTTGGTCATAGCGCCCACTA
DT_slc17a7-2_mRNA_B4_7-1	GACCATTCCAGAGAGCGTTCCCACG
DT_slc17a7-2_mRNA_B4_7-2	ATTGGAAATGCCCATTAAAATGCTG
DT_slc17a7-2_mRNA_B4_8-1	GCGCAATGTCCAAGTGATTGACATT
DT_slc17a7-2_mRNA_B4_8-2	AACCTGAAATAGCAAAGCCGCTAAA
DT_slc17a7-2_mRNA_B4_9-1	AGCACCAGAAACGAGATGGCGATGC
DT_slc17a7-2_mRNA_B4_9-2	TTACTGTGAGAGAAACCCACCACTA
DT_slc17a7-2_mRNA_B4_10-1	GGCTTCCATTCCAAAGCCTCCACAG
DT_slc17a7-2_mRNA_B4_10-2	CATAATTTTCCTGACAGTGGTGGTG
DT_slc17a7-2_mRNA_B4_11-1	TTTTGCTGCGCAGGAAGTCAGCTAG
DT_slc17a7-2_mRNA_B4_11-2	GGCCTCCGATTGGCACAATGATGGT
DT_slc17a7-2_mRNA_B4_12-1	TGAGGGAGAGCTGAGACCATCCCAA
DT_slc17a7-2_mRNA_B4_12-2	TTACTGATCTCAAAGCCGAAGACCT
DT_slc17a7-2_mRNA_B4_13-1	CGCAGGCTGACTGATGAGCAGCAGG
DT_slc17a7-2_mRNA_B4_13-2	GAAGGTCCAGCTTCGGCAGAAGTTG
DT_slc17a7-2_mRNA_B4_14-1	TTGCATAGACCGGCATCGAGGTGAA
DT_slc17a7-2_mRNA_B4_14-2	ACTTCCTCCAGGGCGTCTTGAATTT
DT_slc17a7-2_mRNA_B4_15-1	CTGAGCAGCTGCGCACTTTCTCCGA
DT_slc17a7-2_mRNA_B4_15-2	CTCTCCTCGATGTACGTTCGCTCTT
DT_slc17a7-2_mRNA_B4_17-1	CGAAGCTCCCTTAAATATAGAAGAC
DT_slc17a7-2_mRNA_B4_17-2	AAGACCAGCCGGAGTACTGCACCAG
DT_slc17a7-2_mRNA_B4_19-1	TCTCTCAAGGGGTGGAGCCCACTTG
DT_slc17a7-2_mRNA_B4_19-2	CCAAATCCCATGGCAAGCTGGATAC
DT_slc17a7-2_mRNA_B4_20-1	CAACGAGGCCCTGCAGGATCCTGAC
DT_slc17a7-2_mRNA_B4_20-2	AGATGACACAGCCGTAGTGCACACG
DT_slc17a7-2_mRNA_B4_21-1	GGGATGAACATGTTGAGCGTCGATG
DT_slc17a7-2_mRNA_B4_21-2	AGCAGGATGGCAGCTCCAAACACCC
DT_slc17a7-2_mRNA_B4_22-1	CAATCGGGAGGATATATATCCACCT
DT_slc17a7-2_mRNA_B4_22-2	GATTTGTGTAACGATATAACCCCAG
DT_slc17a7-2_mRNA_B4_23-1	CATGGATCATACCCACTGTCTCTGG
DT_slc17a7-2_mRNA_B4_23-2	CCCAGTTAAACTTGGCTTTCCTTTA
DT_slc17a7-2_mRNA_B4_24-1	TCCCGCCTTTGTGAATGGTGCTGTT
DT_slc17a7-2_mRNA_B4_24-2	TAACCATGTCGACGATGGCGACACC
DT_slc17a7-2_mRNA_B4_25-1	CGGATCCCGAAGGAGATGCAGAACC
DT_slc17a7-2_mRNA_B4_25-2	AGACCGCTCATGATGGCGATGATAT
DT_slc17a7-2_mRNA_B4_27-1	CGTCCTCCGTCAGCTCGATCACCTC
DT_slc17a7-2_mRNA_B4_27-2	CCGTTTTCTGCTTCTTTTCCATCAC
DT_slc17a7-2_mRNA_B4_28-1	TGCCCCAGGGTTTTCCCCGCCAGAT
DT_slc17a7-2_mRNA_B4_28-2	TTCATCTTCTCTTTCCCGGGGGCCA
Dc_sash1a_mRNA_B1_1-1	AATTTGCATTGCTCTGAAGATCCCC
Dc_sash1a_mRNA_B1_1-2	ACAAAACCTGCAGGAAACAGCATTG
Dc_sash1a_mRNA_B1_3-1	CCTGAGCTGCTAGCTTTGACTAGCT
Dc_sash1a_mRNA_B1_3-2	GCTTCTCTGAGAAGAATACGTATGT
Dc_sash1a_mRNA_B1_4-1	GCCTGCATCTCGTACTCCTGCCTCG
Dc_sash1a_mRNA_B1_4-2	TAATGATGACACACAGCTCAGCTCG
Dc_sash1a_mRNA_B1_5-1	ATAACGGTGCAGAATACATGGGCAT
Dc_sash1a_mRNA_B1_5-2	CAATTGACACAAGCCAATCAGACAC
Dc_sash1a_mRNA_B1_6-1	GGAGACACTGGTTTGCGACACATGT
Dc_sash1a_mRNA_B1_6-2	GTCAATCCCCCTGAGGGAATAGCCA
Dc_sash1a_mRNA_B1_7-1	TAATTGTTTAACTCGGATCTGATCC
Dc_sash1a_mRNA_B1_7-2	AATCCCATCCACATCCTTTAAAGGC
Dc_sash1a_mRNA_B1_8-1	AGTACCTCTGCACCAACAGCTGAGG
Dc_sash1a_mRNA_B1_8-2	TACCACACCGGCCATGTTTATCAGA
Dc_sash1a_mRNA_B1_9-1	AGGTCGATTCCTTCTAAACGCATCC
Dc_sash1a_mRNA_B1_9-2	TTCTCCAGAAGAATCTCTAAGTCAA
Dc_sash1a_mRNA_B1_10-1	GACCTTCCTGCTGAGGGCAACTTTA
Dc_sash1a_mRNA_B1_10-2	TCTGTGAATTTGAGGATTTGCTAAT
Dc_sash1a_mRNA_B1_11-1	CCCATGGTGGACTTAGAGGTGCTGG
Dc_sash1a_mRNA_B1_11-2	TTTCACCAGGTGATGCGGGAGTGGA
Dc_sash1a_mRNA_B1_12-1	ATTGGTTTTGGTGACAGGGTTGGGC
Dc_sash1a_mRNA_B1_12-2	TTTGGGACTGAACCAGACAACGCAA
Dc_sash1a_mRNA_B1_13-1	TCCATTCGGTAAGCGATCTTTCGAT
Dc_sash1a_mRNA_B1_13-2	TTTTGCAGGTACAGGAGGTGGAATG
Dc_sash1a_mRNA_B1_14-1	GAGTCTGAGGAGCTGGGCTGGTTGG
Dc_sash1a_mRNA_B1_14-2	CAGAGACAGGTTGGCGGGTTGAAGT
Dc_sash1a_mRNA_B1_15-1	CCCCCAAAGAATGGGAACGTTTCAA
Dc_sash1a_mRNA_B1_15-2	ACCCAGGAGTCTCATCGGGCAAGTC
Dc_sash1a_mRNA_B1_16-1	CGGCTAACTGGTATGTGGGAGTGAA
Dc_sash1a_mRNA_B1_16-2	TCTTTTTTGGAGCCCTTCTTGAGCC
Dc_sash1a_mRNA_B1_17-1	GAAGTCCTTCTTGGGCCTTGGCAGA
Dc_sash1a_mRNA_B1_17-2	GGTCTTAGGACACTTGCGTTCTTTC
Dc_sash1a_mRNA_B1_18-1	CAGTGGAGTGAGTCATGGGAAGAGT
Dc_sash1a_mRNA_B1_18-2	GATAGTCTGGAGACTTGATGCTGCC
Dc_sash1a_mRNA_B1_19-1	CTGTTGCGAGATGTCTTTCGACTCT
Dc_sash1a_mRNA_B1_19-2	CCTCCCTCACAGAGGAGTTTCTCCT
Dc_sash1a_mRNA_B1_20-1	GCTGCGCTCCGGCTCACTGCTACTG
Dc_sash1a_mRNA_B1_20-2	GTAATCCTGCAGCAGCTCTACAGCC
Dc_sash1a_mRNA_B1_21-1	GATGCTGCGGATCTTTGATGTTCAG
Dc_sash1a_mRNA_B1_21-2	CATCCAGATCTTCTTCTTCTAGTAA
Dc_sash1a_mRNA_B1_22-1	TCTTCGTAGCCATTGAACAGGAATG
Dc_sash1a_mRNA_B1_22-2	GGCATGTGCTCCTTCAGGTCGATTC
Dc_sash1a_mRNA_B1_23-1	TACGGAGCTGGGCTTGGGAGGTCTG
Dc_sash1a_mRNA_B1_23-2	CTTCTTCCTCCTGCGCACTGCTCGC
Dc_sash1a_mRNA_B1_24-1	CCTCAGCCAGGACATCCACATAGAT
Dc_sash1a_mRNA_B1_24-2	ATTTGAACGTGCCCACCTTGTTATT
Dc_sash1a_mRNA_B1_25-1	GTGCCCATGGGCGGCTTACTGATGA
Dc_sash1a_mRNA_B1_25-2	TCGATCACATCTCCTCTCTTGAGTT
Dc_sash1a_mRNA_B1_26-1	ATAAGGGCTTGGAGTGAAGTCGGTG
Dc_sash1a_mRNA_B1_26-2	AACTCTTGCTCTGCCACAGAACGGG
Dc_sash1a_mRNA_B1_27-1	CTTCATCATCTCCATCCTCACTCCT
Dc_sash1a_mRNA_B1_27-2	CGCTCTCTCTGTTACTGGCTGAGGA
Dc_sash1a_mRNA_B1_28-1	GTCTGTCCACTCATGGAGCTTTGGC
Dc_sash1a_mRNA_B1_28-2	CTGAGGGAACTGCGCAGACTCTCCA
Dc_sash1a_mRNA_B1_29-1	CAGCTTGGGCTTCTCCAGAGAATCT
Dc_sash1a_mRNA_B1_29-2	GTCTGGTTGAGGAGACTGAGGACAG
Dc_sash1a_mRNA_B1_30-1	GACTGGACTGCTCAGAGAAGGAGCC
Dc_sash1a_mRNA_B1_30-2	CGTATTTCTTGGACATGCGCTTTCT
Dc_sash1a_mRNA_B1_31-1	GACTTGACTTTCTTTCCTAGCGAGA
Dc_sash1a_mRNA_B1_31-2	CGAGGCGTGGTGGGAGACTTCACAC
Dc_sash1a_mRNA_B1_32-1	TTCCTGCTCGCTAGGCTCGGCTGTG
Dc_sash1a_mRNA_B1_32-2	CACCACATGAAGCGAACGATTCGAC
Dc_sash1a_mRNA_B1_33-1	AGCTACAGGTTCTCCCATGAGAAAG
Dc_sash1a_mRNA_B1_33-2	ATGACAAGGCCTTCCGCATTTCTCC
Dc_sash1a_mRNA_B1_34-1	GAGACTTTGGCATTATCGTCTCCCA
Dc_sash1a_mRNA_B1_34-2	CCCTCCACTTCTGAGAAAGAGGAGC
Dc_sash1a_mRNA_B1_35-1	TCCCAATCCAGGCCCAGCACTACTC
Dc_sash1a_mRNA_B1_35-2	CCGTGGTGGGCGGATTAGACCGTGG
Dc_sash1a_mRNA_B1_36-1	CTTTCACCAACTTATGCGTAGGTTT
Dc_sash1a_mRNA_B1_36-2	AAGTGTCAAGACTGCTGGTGGAGGG
Dc_sash1a_mRNA_B1_37-1	TCCGTGTCCCCATCCAGAGAGAGTT
Dc_sash1a_mRNA_B1_37-2	TCTTGGGCAAGAGAAGACAAAGACG
Dc_sash1a_mRNA_B1_38-1	TGGCTTCTTGTGGATCTCTGCATAG
Dc_sash1a_mRNA_B1_38-2	GGCGTTGATGTCGTCACATAAGGGA
Dc_sash1a_mRNA_B1_39-1	AAGAATCTTGTGAGCCTTGTCTCTT
Dc_sash1a_mRNA_B1_39-2	CGTCATCCACCTTGATGAGCTTCTT
Dc_sash1a_mRNA_B1_40-1	GAGTTCACCAGCTTGTGAAGCCTCT
Dc_sash1a_mRNA_B1_40-2	AACTTCGAGTCCTCCTGCTCATCGT
